# Co-activation of LIN28A and CTNNB1 disturbs cortical neuronal migration and pia mater integrity

**DOI:** 10.1101/2024.08.01.606182

**Authors:** Jelena Navolić, Sara Hawass, Manuela Moritz, Jan Hahn, Maximilian Middelkamp, Antonia Gocke, Matthias Dottermusch, Yannis Schumann, Lisa Ruck, Christoph Krisp, Shweta Godbole, Piotr Sumislawski, Hartmut Schlüter, Julia E. Neumann

## Abstract

Developmental signalling pathways act in stage and tissue dependent relation and mis-activation can drive tumour formation. The RNA-binding protein LIN28A maintains stemness and is overexpressed in embryonal brain tumours. Activating mutations of *CTNNB1* - the WNT pathway effector - have been reported in respective brain tumours. The aim of this study was to investigate the interplay of these oncogenic proteins during embryonal brain development.

The combination of both oncogenic factors did not lead to brain tumour formation but resulted in disturbed lamination and impaired cell migration in the cerebral cortex. Spatially resolved proteome analysis revealed imbalances of the extracellular matrix protein LAMB1 and its receptors RPSA and ITGB1 accompanied by a porous pial border and overmigration of neural cells. Cajal-Retzius cells were misplaced in deeper cortex regions without affecting general REELIN levels and additional reduced levels of α-DYSTROGLYCAN.

Taken together, the interplay of LIN28A and CTNNB1 resulted in a cortical migration disorder showing histomorphological and molecular similarities to human Cobblestone lissencephaly (type 2), highlighting novel implications of the oncogene LIN28A in extracellular matrix integrity.
