## Supplementary_Table_04_top 10 unique proteins_CTRL for "Co-activation of LIN28A and CTNNB1 disturbs cortical neuronal migration and pia mater integrity"

### Sheet: E14.5
Layer	Gene.Symbol
1	Chchd6
1	Lgals1
1	Lmx1b
1	Col1a2
1	Anxa2
1	Crabp1
1	Apoa1
1	Fn1
1	Cnn2
1	Gsn
2	Ctnna1
2	Akap12
2	Anxa5
2	Hbb.bh1
2	Lman1
2	Snx1
2	Hbb.y
2	Ivl
2	Alcam
2	Hbb.b1
3	Larp1
3	Flg
3	Nr2f1
3	Ndufs3
3	Nfasc
3	Sprr1a
3	Shtn1
3	Lgals3
3	Atp1a2
3	Postn
4	Sh3gl1
4	Cbx1
4	Pdhb
4	Dmkn
4	Gnas
4	Rplp1
4	Pafah1b2
4	Eif4b
4	Actr3
4	Ahcyl1
5	Krt87
5	Krt31
5	Dcx
5	Cntn1
5	Tagln2
5	Glul
5	Psmd12
5	Fmo2
5	Atp6v1e1
5	Vps4a
6	Gpm6a
6	Nop56
6	Sirt2
6	Usp14
6	Gtf2i
6	Eif4a3
6	Map1lc3b
6	Ppid
6	Aifm1
6	Mta2
7	Cdc5l
7	Rgs7
7	Dnajc9
7	Mcm5
7	Nolc1
7	Rcc1
7	Rap2a
7	Hnrnpul1
7	Cntnap5c
7	Hdgfl2
8	Fabp7
8	Aldoc
8	Dnajc7
8	Smarca4
8	Krt79
8	Ranbp3
8	Clasp1
8	Ckap5
8	Anp32e
8	Gart
9	Nudt3
9	Tuba4a
9	Poldip3
9	Dbi
9	Ipo7
9	Mki67
9	Kpna2
9	Lmnb2
9	Eif3l
9	Pfdn2

### Sheet: E18.5
Layer	Gene.Symbol
1	Flg
1	Hrnr
1	Loricrin
1	Krt77
1	Kprp
1	Tgm1
1	Krt10
1	Flg2
1	Csta
1	Krt1
2	Lgals7
2	Stfa1
2	Calm4
2	Asprv1
2	Pkp1
2	Sfn
2	Ctsd
2	Hspb1
2	Npl
2	Sbsn
3	Krt14
3	Krt15
3	Krt5
3	Serpinb5
3	Stfa3
3	Krt17
3	Lgals1
3	Fam25c
3	Bzw2
3	Dmkn
4	Cpa3
4	Dcn
4	Snx1
4	Asap2
4	Ndp
4	Krt79
4	Col6a1
4	Crabp1
4	Ctnna1
4	Col6a2
5	Cma1
5	Serpinh1
5	Bgn
5	Fbn2
5	Lap3
5	Lmna
5	Anxa5
5	Nid1
5	Alb
5	Rcn3
6	Chchd6
6	Ppm1g
6	Col1a2
6	Col1a1
6	Pde2a
6	Lum
6	Hbb.y
6	Zyx
6	Ca2
6	Krt71
7	Actc1
7	Fbn1
7	Hbb.b1
7	Postn
7	Fgb
7	Rrbp1
7	Hba
7	Anxa6
7	Anxa2
7	Vim
8	Myl11
8	Apoe
8	Snx3
8	Dbnl
8	Ywhah
8	Hbz
8	Lmx1b
8	Calu
8	S100a10
8	P4ha1
9	Rcn1
9	Fkbp10
9	Akr1a1
9	Col12a1
9	Glrx5
9	Serpinf1
9	Atp6v1e1
9	Txndc5
9	Hbb.bh1
9	Opa1
10	Ckap5
10	Adnp
10	Iqgap1
10	Eif3g
10	Nedd4
10	Atp1a2
10	Cndp2
10	Atp5if1
10	Cad
10	Syn1
11	Lrp1
11	Vps35
11	Uqcrq
11	Glg1
11	Nup214
11	Caskin1
11	Mcm6
11	Ddt
11	Cltc
12	Tmsb4x
12	Map1b
12	Map2
12	Uchl1
12	Tomm70
12	Marcksl1
12	Rbm14
12	Psip1
12	Dlg4
12	Basp1
13	Tubb3
13	Crmp1
13	Tubb2b
13	Dpysl3
13	Dpysl2
13	Dcx
13	Dclk1
13	Dpysl5
13	Tuba1a
13	Ilf2
14	Rtn1
14	Mapt
14	Clasp1
14	H2bc26
14	Krt31
14	Dad1
14	Hmgb3
14	Apex1
14	Marsksl1
14	Mcm2
15	Khdrbs1
15	Celf2
15	Ncam1
15	Gpm6a
15	Ptbp2
15	Cenpv
15	Prkar2b
15	Pafah1b3
15	Matr3
15	Prkaca
16	Psmd13
16	Gap43
16	Plcb1
16	Fxr2
16	Cxadr
16	Elavl2
16	Aars1
16	Pfkm
16	Ldhb
16	Ythdf2
17	Hnrnpll
17	Krt73
17	Tubb2a
17	Myef2
17	Tubb5
17	Eif4a3
17	Rtn3
17	Srsf6
17	Satb2
17	Chmp5
18	Ina
18	Fabp7
18	Prms
18	Ckb
18	Tmsb10
18	Oxct1
18	Casp3
18	Hnrnpa0
18	Idh1
18	Rbmxl1
